# An expedient, biology-laboratory-compatible method for preparing functional perfluoropolyether fluorosurfactants for droplet microfluidics

**DOI:** 10.64898/2026.03.28.714914

**Authors:** Chase Akins, Jessica L. Johnson, Gyorgy Babnigg

## Abstract

Biocompatible fluorosurfactants are essential for many droplet microfluidic workflows but are often obtained from commercial sources because published syntheses of perfluoropolyether (PFPE)-based surfactants typically require acid chloride intermediates and chemistry-oriented purification methods. These requirements can limit access for biology and clinical laboratories seeking low-cost or customizable surfactant systems. Here we describe a practical method for preparing functional PFPE-based fluorosurfactant materials by direct carbodiimide coupling of functionalized PFPE carboxylic acids(Krytox 157 FSH) to amine-containing head groups under laboratory-accessible conditions. Using this approach, we prepared a PFPE-polyethylene-glycol (PFPE-PEG) material from Jeffamine ED900 and a PFPE-Tris material from Tris base.

Because these products were not fully structurally characterized, we present them as functional reaction products and evaluate them by use in biomicrofluidic workflows rather than by definitive compositional assignment. PFPE-Tris was useful for generating relatively uniform small droplets, whereas the PFPE-PEG preparation supported a broader range of biological applications. These materials were used in genomic library screening for β-glucosidase activity, thermocycling-associated droplet workflows, and protein crystallization experiments. In addition, the PFPE-PEG preparation improved emulsion behavior in many protein crystallization screens that were unstable with a commercial droplet oil used in our laboratory.

This method reduces the practical barrier to in-house fluorosurfactant preparation and allows biology-focused laboratories to explore head-group chemistry, oil composition, and operating conditions without complete reliance on commercial reagents. The results support this workflow as a useful entry point for biomicrofluidics laboratories, while also highlighting the need for careful interpretation of thermocycled droplet assays and for future analytical characterization of the resulting materials.

**Significance statement:** Droplet microfluidics relies on fluorosurfactants that are often costly and difficult to synthesize outside of chemistry-focused settings. We describe a simple, biology-laboratory-compatible approach for generating functional perfluoropolyether-based fluorosurfactant materials using direct carbodiimide coupling and straightforward cleanup. The resulting materials supported multiple biomicrofluidic workflows in our laboratory, including enzymatic screening and protein crystallization, and provide a practical route for groups seeking lower-cost and more customizable surfactant systems.
