## SupplementaryTable1 for "An expedient, biology-laboratory-compatible method for preparing functional perfluoropolyether fluorosurfactants for droplet microfluidics"

### Sheet: Sheet1
Screen Components	Biorad Oil for Probes	5% PFPE2-PEG in HFE-7500
10 A10 0.2 M Calcium Chloride 0.1 M HEPES: NaOH, pH 7.5 28 % (v/v) PPG P400	No droplets (or very poor)	No droplets
12 A12 0.2 M Calcium Chloride 0.1 M Tris: HCl, pH 8.5 20 % (w/v) PEG 4000	No droplets (or very poor)	good
5 A5 0.2 M Sodium Chloride 0.1 M Sodium Acetate: Acetic Acid, pH 4.5 1.26 M Ammonium Sulfate	No droplets (or very poor)	good
22 B10 0.16 M Magnesium Chloride 0.08 M Tris: HCl, pH 8.5 24 % (w/v) PEG 4000, 20 % (v/v) glycerol	No droplets (or very poor)	good
18 B6 0.2 M Calcium Acetate Hydrate 0.1 M MES: NaOH, pH 6 25 % (w/v) PEG 8000	No droplets (or very poor)	good
30 C6 0.2 M Magnesium Chloride 0.1 M HEPES: NaOH, pH 7.5 30 % (v/v) PPG P400	No droplets (or very poor)	No droplets
31 C7 0.2 M Calcium Chloride 0.1 M Tris: HCl, pH 8.5 25 % (w/v) PEG 4000	No droplets (or very poor)	good
33 C9 0.8 M Lithium Chloride 0.1 M Tris: HCl, pH 8.5 32 % (w/v) PEG 4000	No droplets (or very poor)	good
46 D10 0.2 M Calcium Acetate Hydrate 0.1 M Sodium Cacodylate: HCl, pH 6.5 40 % (v/v) PEG 300	No droplets (or very poor)	good
48 D12 0.2 M Ammonium Chloride, pH 6.3 20 % (w/v) PEG 3350	No droplets (or very poor)	good
44 D8 0.1 M Sodium Chloride 0.1 M Bis-Tris: HCl, pH 6.5 1.5 M Ammonium Sulfate	No droplets (or very poor)	good
49 E1 0.1 M HEPES: NaOH, pH 7.5 2 M Ammonium Sulfate	No droplets (or very poor)	good
59 E11 1 M NaH2PO4/K2HPO4, pH 8.2	No droplets (or very poor)	good
50 E2 0.05 M Calcium Chloride 0.1 M Bis-Tris: HCl, pH 6.5 30 % (v/v) PEG 550 MME	No droplets (or very poor)	good
70 F10 0.1 M Tris: HCl, pH 8.5 2 M Ammonium Sulfate	No droplets (or very poor)	good
68 F8 3.5 M Sodium Formate, pH 7.0	No droplets (or very poor)	good
83 G11 0.1 M Na2HPO4: Citric Acid, pH 4.2 40 % (v/v) PEG 300	No droplets (or very poor)	good
74 G2 0.04 M KH2PO4 16 % (w/v) PEG 8000, 20 % (v/v) Glycerol	No droplets (or very poor)	good
75 G3 0.1 M Bis-Tris Propane: HCl, pH 7 1.5 M Ammonium Sulfate	No droplets (or very poor)	good
80 G8 0.2 M Ammonium Sulfate 0.1 M Tris: HCl, pH 8.5 25 % (w/v) PEG 3350	No droplets (or very poor)	good
94 H10 0.1 M HEPES: NaOH, pH 7.5 25 % (w/v) PEG 3350	Very large droplets	good
88 H4 0.1 M Sodium Citrate: HCl, pH 5.6 20 % (v/v) PEG 4000, 20 % (v/v) Isopropanol	No droplets (or very poor)	good
90 H6 0.1 M Sodium Acetate: HCl, pH 4.6 3.5 M Sodium Formate	Very large droplets	good
91 H7 0.1 M Bis-Tris: HCl, pH 5.5 2 M Ammonium Sulfate	No droplets (or very poor)	good
12 A12 0.1 M Sodium Citrate: Citric Acid, pH 5.5 40 % (v/v) PEG 600	No droplets (or very poor)	good
3 A3 0.2 M Sodium Chloride 0.1 M Na2HPO4: Citric Acid, pH 4.2 20 % (w/v) PEG 8000	No droplets (or very poor)	good
6 A6 0.1 M Sodium Cacodylate: HCl, pH 6.5 1.26 M Ammonium Sulfate	No droplets (or very poor)	good
13 B1 0.1 M MES: NaOH, pH 6.5 12 % (w/v) PEG 20000	No droplets (or very poor)	good
17 B5 0.2 M Ammonium Sulfate 0.1 M Sodium Cacodylate: HCl, pH 6.5 30 % (w/v) PEG 8000	Very large droplets	good
35 C11 0.1 M Bis-Tris Propane: HCl, pH 7 1.3 M Ammonium Tartrate Dibasic	No droplets (or very poor)	good
36 C12 0.1 M Tris: HCl, pH 8.5 1.4 M Ammonium Tartrate Dibasic	No droplets (or very poor)	good
27 C3 0.2 M Ammonium Acetate 0.1 M HEPES: NaOH, pH 7.5 25 % (w/v) PEG 3350	Very large droplets	good
31 C7 0.1 M Tris: HCl, pH 8.5 1.5 M Ammonium Phosphate Dibasic	No droplets (or very poor)	good
40 D4 0.2 M Calcium Acetate Hydrate 0.1 M Sodium Acetate: Acetic Acid, pH 4.5 30 % (v/v) PEG 400	No droplets (or very poor)	No droplets
43 D7 1.1 M Ammonium Tartrate Dibasic, pH 7.0	No droplets (or very poor)	good
58 E10 0.1 M Na2HPO4: Citric Acid, pH 4.2 1.6 / 0.4 M Na2HPO4/K2HPO4	Very large droplets	good
53 E5 0.2 M Lithium Sulfate 0.1 M Sodium Acetate: Acetic Acid, pH 4.5 30 % (w/v) PEG 8000	No droplets (or very poor)	Good
70 F10 24 % (w/v) PEG 1500, 20 % (v/v) Glycerol	Very large droplets	Good
63 F3 0.1 M HEPES: NaOH, pH 7.5 3 M Sodium Chloride	No droplets (or very poor)	good
69 F9 0.1 M HEPES: NaOH, pH 7 10 % (w/v) PEG 6000	Very large droplets	good
83 G11 0.1 M HEPES: NaOH, pH 7 30 % (v/v) Jeffamine ED-2001, pH 7.0	No droplets (or very poor)	good
74 G2 0.1 M Tris: HCl, pH 8.5 2.4 M Ammonium Phosphate Dibasic	No droplets (or very poor)	good
76 G4 0.2 M Calcium Acetate Hydrate 0.1 M MES: NaOH, pH 6 10 % (w/v) Isopropanol	No droplets (or very poor)	good
85 H1 0.2 M Calcium Chloride 0.1 M Bis-Tris: HCl, pH 6.5 45 % (v/v) MPD	No droplets (or very poor)	good
86 H2 0.2 M Potassium Chloride 0.05 M HEPES: NaOH, pH 7.5 35 % (v/v) Pentaerythritol Propoxylate 5/4 PO/OH	No droplets (or very poor)	good
88 H4 0.2 M Ammonium Acetate 0.1 M Tris: HCl, pH 8.5 25 % (w/v) PEG 3350	Very large droplets	Good
1 A1 0.1 M Sodium Cacodylate: HCl, pH 6.5 1 M Sodium Citrate Tribasic	No droplets (or very poor)	good
4 A4 0.1 M Imidazole: HCl, pH 8 1 M Ammonium, Phosphate Dibasic	No droplets (or very poor)	good
7 A7 0.2 M Calcium Acetate Hydrate 0.1 M Imidazole: HCl, pH 8 10 % (w/v) PEG 8000	No droplets (or very poor)	good
8 A8 0.2 M Sodium Chloride 0.1 M Imidazole: HCl, pH 8 30 % (w/v) PEG 8000	No droplets (or very poor)	Good
22 B10 0.2 M Magnesium Chloride 0.1 M Imidazole: HCl, pH 8 15 % (v/v) Ethanol	No droplets (or very poor)	good
23 B11 0.1 M Sodium Acetate: Acetic Acid, pH 4.5 20 % (v/v) 1,4-Butanediol	No droplets (or very poor)	good
18 B6 0.05 M Bis-Tris: HCl, pH 6.5 45 % (v/v) PPG P400	No droplets (or very poor)	No droplets
21 B9 0.2 M Calcium Acetate Hydrate 0.1 M Imidazole: HCl, pH 8 20 % (w/v) PEG 1000	No droplets (or very poor)	Good
25 C1 0.1 M Imidazole: HCl, pH 8 2.5 M Sodium Chloride	No droplets (or very poor)	good
31 C7 0.1 M Bis-Tris Propane: HCl, pH 7 1 M Ammonium Citrate Tribasic, pH 7.0	No droplets (or very poor)	Good
47 D11 0.1 M HEPES: NaOH, pH 7.5 0.8 M NaH2PO4, 0.8 M KH2PO4	No droplets (or very poor)	good
40 D4 0.1 M Imidazole: HCl, pH 8 1 M Sodium Citrate	No droplets (or very poor)	good
41 D5 0.2 M Sodium Chloride 0.1 M Imidazole: HCl, pH 8 1 M Potassium Sodium Tartrate	No droplets (or very poor)	good
44 D8 0.1 M Sodium Acetate: HCl, pH 4.6 8 % (w/v) PEG 4000	No droplets (or very poor)	good
49 E1 0.2 M Sodium Chloride 0.1 M NaH2PO4/K2HPO4, pH 6.2 50 % (v/v) PEG 200	Very large droplets	Good
59 E11 0.1 M Sodium Acetate: HCl, pH 4.6 0.8 M Lithium Sulfate	No droplets (or very poor)	good
50 E2 0.02 M Calcium Chloride 0.1 M Sodium Acetate: HCl, pH 4.6 30 % (v/v) MPD	No droplets (or very poor)	good
72 F12 0.2 M Sodium Chloride 0.1 M HEPES: NaOH, pH 7.5 30 % (v/v) PEG 400	Very large droplets	Very large droplets
66 F6 25 % (w/v) PEG 1500	Very large droplets	Very large droplets
67 F7 0.1 M HEPES: NaOH, pH 7 30 % (v/v) Jeffamine M-600, pH 7.0	No droplets (or very poor)	No droplets
69 F9 0.1 M Imidazole: HCl, pH 8 10 % (w/v) PEG 8000	No droplets (or very poor)	fair
73 G1 0.2 M Magnesium Chloride 0.1 M Imidazole: HCl, pH 8 35 % (v/v) MPD	No droplets (or very poor)	good
82 G10 0.1 M Bis-Tris Propane: HCl, pH 7 1.5 M Ammonium Chloride	No droplets (or very poor)	Good
74 G2 0.1 M Na2HPO4: Citric Acid, pH 4.2 40 % (v/v) Ethanol, 5 % (w/v) PEG 1000	No droplets (or very poor)	good
76 G4 10 % (w/v) PEG 1000, 10 % (w/v) PEG 8000	Very large droplets	fair
78 G6 0.17 M Ammonium Sulfate 25.5 % (w/v) PEG 4000, 15 % (v/v) Glycerol	Very large droplets	good
86 H2 0.1 M Sodium Acetate: HCl, pH 4.5 3 M Sodium Chloride	No droplets (or very poor)	good
93 H9 0.1 M Tris: HCl, pH 8.5 1 M Ammonium, Phosphate Dibasic	No droplets (or very poor)	Good
11 A11 0.2 M Sodium Chloride 0.1 M Tris: HCl, pH 7 35 % (v/v) MPD	No droplets (or very poor)	good
8 A8 0.1 M Sodium Acetate: Acetic Acid, pH 4.5 35 % (v/v) MPD	No droplets (or very poor)	Good
24 B12 0.1 M Sodium Acetate: HCl, pH 4.6 0.4 M Magnesium Formate	No droplets (or very poor)	good
15 B3 0.1 M Sodium Acetate: HCl, pH 4.6 1.5 M Lithium Sulfate	No droplets (or very poor)	good
20 B8 0.1 M Sodium Acetate: HCl, pH 4.6 1.5 M Ammonium Chloride	Very large droplets	Good
36 C12 0.1 M Sodium Acetate: HCl, pH 4.6 1.1 M Ammonium Tartrate Dibasic	No droplets (or very poor)	Good
26 C2 0.1 M Tris: HCl, pH 8.5 1.2 M Sodium Citrate	No droplets (or very poor)	good
29 C5 0.1 M Sodium Acetate: HCl, pH 4.6 1 M Magnesium Sulfate	No droplets (or very poor)	good
30 C6 0.1 M Sodium Acetate : HCl, pH 4.6 1 M Ammonium Citrate Dibasic	No droplets (or very poor)	good
39 D3 0.14 M Calcium Chloride 0.07 M Sodium Acetate: HCl, pH 4.6 14 % (v/v) Isopropanol, 30 % (v/v) Glycerol	No droplets (or very poor)	No droplets
43 D7 0.2 M Lithium Sulfate 0.1 M MES: NaOH, pH 6 20 % (v/v) 1,4-Butanediol	No droplets (or very poor)	good
52 E4 0.1 M Calcium Chloride 0.1 M Sodium Acetate: HCl, pH 4.6 30 % (v/v) PEG 400	No droplets (or very poor)	Good
57 E9 15 % (w/v) PEG 1500	No droplets (or very poor)	Good
70 F10 0.2 M Lithium Sulfate 0.1 M Tris: HCl, pH 8.5 30 % (w/v) PEG 4000	Very large droplets	Good
64 F4 0.2 M Magnesium Chloride 0.1 M Tris: HCl, pH 8.5 16 % (w/v) PEG 4000	Very large droplets	Good
69 F9 0.2 M Calcium Chloride 0.1 M HEPES: NaOH, pH 7.5 30 % (w/v) PEG 4000	No droplets (or very poor)	Good
73 G1 35 % (w/v) PEG 4000	No droplets (or very poor)	Good
82 G10 0.1 M Sodium Citrate 20 % (w/v) PEG 4000, 20 % (v/v) Isopropanol	No droplets (or very poor)	Good
83 G11 0.1 M HEPES: NaOH, pH 7.5 20 % (w/v) PEG 4000, 10 % (v/v) Isopropanol	No droplets (or very poor)	Good
75 G3 10 % (w/v) PEG 4000, 20 % (v/v) Isopropanol	No droplets (or very poor)	Good
76 G4 0.1 M Sodium Citrate: HCl, pH 5.6 10 % (w/v) PEG 4000, 10 % (v/v) Isopropanol	Very large droplets	Good
77 G5 0.1 M HEPES: NaOH, pH 7.5 10 % (w/v) PEG 4000, 5 % (v/v) Isopropanol	No droplets (or very poor)	Good
78 G6 0.2 M Ammonium Sulfate 15 % (w/v) PEG 4000	Very large droplets	Good
80 G8 0.2 M Magnesium Sulfate 20 % (w/v) PEG 4000, 10 % (v/v) Glycerol	No droplets (or very poor)	Good
81 G9 0.1 M Sodium Citrate 20 % (w/v) PEG 4000, 5 % (v/v) Isopropanol	Very large droplets	Good
86 H2 0.1 M Sodium Acetate 25 % (w/v) PEG 4000, 8 % (v/v) Isopropanol	No droplets (or very poor)	Good
88 H4 2 M Sodium Chloride 12 % (w/v) PEG 6000	Very large droplets	Good
89 H5 0.1 M Lithium Chloride 0.1 M HEPES: NaOH, pH 7.5 25 % (w/v) PEG 6000	No droplets (or very poor)	Good
90 H6 0.01 M Sodium Citrate 33 % (w/v) PEG 6000	No droplets (or very poor)	Good
93 H9 0.05 M Magnesium Sulfate 8 % (w/v) PEG 8000, 0.2 M Lithium Chloride	No droplets (or very poor)	Good
